# Larval swimming in the sea anemone *Nematostella vectensis* is sensitive to a broad light spectrum and exhibits a wavelength-dependent behavioral switch

**DOI:** 10.1101/2023.11.10.566660

**Authors:** Meghan Payne, Emma Lilly, Camilla R Sharkey, Kyle J McCulloch

**Affiliations:** Department of Ecology, Evolution, and Behavior, University of Minnesota, St. Paul MN, 55108, U.S.A

**Keywords:** *Nematostella vectensis*, light behavior, opsin, Anthozoa, larval swimming, sea anemone

## Abstract

In nearly all animals, light sensing mediated by opsin visual pigments is important for survival and reproduction. Eyeless light-sensing systems, though vital for many animals, have received relatively less attention than forms with charismatic or complex eyes. Despite no single light sensing organ, the sea anemone *Nematostella vectensis*, has 29 opsin genes and multiple light-mediated behaviors throughout development and reproduction, suggesting a deceptively complex light-sensing system. To characterize one aspect of this light-sensing system, we analyzed larval swimming behavior at high wavelength resolution across the ultraviolet and visual spectrum. *N. vectensis* larvae respond to light at least from 315 to 650 nm, which is a broad sensitivity range even compared to many animals with complex eyes. Swimming in the water column is induced by ultraviolet (UV) and violet wavelengths until 420 nm. Between 420 and 430 nm a behavioral switch occurs where at wavelengths longer than 430 nm, larvae respond to light by swimming down. Swimming down toward the substrate is distinct from light avoidance, as animals do not exhibit positive or negative phototaxis at any wavelength tested. At wavelengths longer than 575 nm, animals in the water column take increasingly longer to respond and this behavior is more variable until 650 nm where larval response is no different from the dark, suggesting these longer wavelengths lie outside of their sensitivity range. Larval swimming is the only motile stage in the life history of *N. vectensis*, and increased swimming activity in the water column could lead to greater dispersal range in potentially damaging shallow environments with short-wavelength light exposure. Longer wavelength environments may indicate more suitable substrates for metamorphosis into the polyp stage, where the individual will remain for the rest of its life. Future work will test whether this robust behavior is mediated by multiple opsins.
