## Supplementary material for "Larval swimming in the sea anemone *Nematostella vectensis* is sensitive to a broad light spectrum and exhibits a wavelength-dependent behavioral switch": Tables 1-5

### Sheet: Table 1
Table 1. Wilcoxon rank sum signficance values for short wavelength swimming activities at equilibrium between 315 nm and 550 nm.
	315	320	325	330	335	340	345	350	355	360	365	370	375	380	385	390	395	400	405	410	415	420	425	430	435	440	445	450	455	460	465	470	475	480	485	490	495	500	505	510	515	520	525	530	535	540	545
320	0.4789	-	-	-	-	-	-	-	-	-	-	-	-	-	-	-	-	-	-	-	-	-	-	-	-	-	-	-	-	-	-	-	-	-	-	-	-	-	-	-	-	-	-	-	-	-	-
325	0.6819	0.9201	-	-	-	-	-	-	-	-	-	-	-	-	-	-	-	-	-	-	-	-	-	-	-	-	-	-	-	-	-	-	-	-	-	-	-	-	-	-	-	-	-	-	-	-	-
330	0.1268	0.2874	0.1733	-	-	-	-	-	-	-	-	-	-	-	-	-	-	-	-	-	-	-	-	-	-	-	-	-	-	-	-	-	-	-	-	-	-	-	-	-	-	-	-	-	-	-	-
335	0.0337	0.0226	0.0226	0.0485	-	-	-	-	-	-	-	-	-	-	-	-	-	-	-	-	-	-	-	-	-	-	-	-	-	-	-	-	-	-	-	-	-	-	-	-	-	-	-	-	-	-	-
340	0.1119	0.3914	0.6275	1	0.1015	-	-	-	-	-	-	-	-	-	-	-	-	-	-	-	-	-	-	-	-	-	-	-	-	-	-	-	-	-	-	-	-	-	-	-	-	-	-	-	-	-	-
345	0.0599	0.2848	0.3784	0.9653	0.1119	0.9842	-	-	-	-	-	-	-	-	-	-	-	-	-	-	-	-	-	-	-	-	-	-	-	-	-	-	-	-	-	-	-	-	-	-	-	-	-	-	-	-	-
350	0.0361	0.0337	0.0759	0.4411	0.1166	0.6275	0.8008	-	-	-	-	-	-	-	-	-	-	-	-	-	-	-	-	-	-	-	-	-	-	-	-	-	-	-	-	-	-	-	-	-	-	-	-	-	-	-	-
355	0.7816	1	0.9965	0.3942	0.0181	0.5636	0.3183	0.0935	-	-	-	-	-	-	-	-	-	-	-	-	-	-	-	-	-	-	-	-	-	-	-	-	-	-	-	-	-	-	-	-	-	-	-	-	-	-	-
360	0.4789	0.7346	0.6337	0.8569	0.039	0.9878	0.6819	0.4594	0.595	-	-	-	-	-	-	-	-	-	-	-	-	-	-	-	-	-	-	-	-	-	-	-	-	-	-	-	-	-	-	-	-	-	-	-	-	-	-
365	0.181	0.4411	0.2261	0.8436	0.2648	0.7917	1	0.9965	0.3282	0.6819	-	-	-	-	-	-	-	-	-	-	-	-	-	-	-	-	-	-	-	-	-	-	-	-	-	-	-	-	-	-	-	-	-	-	-	-	-
370	0.3784	0.5459	0.4594	0.9312	0.1918	1	0.9914	0.7346	0.595	0.9945	0.9312	-	-	-	-	-	-	-	-	-	-	-	-	-	-	-	-	-	-	-	-	-	-	-	-	-	-	-	-	-	-	-	-	-	-	-	-
375	0.0876	0.2874	0.2261	0.8436	0.0485	0.9914	0.9653	0.6819	0.2136	0.7711	0.9842	0.9312	-	-	-	-	-	-	-	-	-	-	-	-	-	-	-	-	-	-	-	-	-	-	-	-	-	-	-	-	-	-	-	-	-	-	-
380	0.579	1	0.9945	0.8569	0.3914	0.8779	0.8999	0.7346	0.7711	1	0.6819	0.9201	0.9312	-	-	-	-	-	-	-	-	-	-	-	-	-	-	-	-	-	-	-	-	-	-	-	-	-	-	-	-	-	-	-	-	-	-
385	0.0599	0.0939	0.0939	0.4935	0.1876	0.4297	0.8242	0.8999	0.1268	0.4789	0.9653	0.6819	0.6819	0.6819	-	-	-	-	-	-	-	-	-	-	-	-	-	-	-	-	-	-	-	-	-	-	-	-	-	-	-	-	-	-	-	-	-
390	0.1633	0.3784	0.2848	1	0.0337	1	0.9349	0.4789	0.2432	0.8999	0.8779	1	0.7816	0.8999	0.6917	-	-	-	-	-	-	-	-	-	-	-	-	-	-	-	-	-	-	-	-	-	-	-	-	-	-	-	-	-	-	-	-
395	0.3013	0.6275	0.6275	0.9914	0.4935	0.822	0.8569	0.6275	0.6819	0.8779	1	0.9878	0.9914	0.8779	0.6986	0.9842	-	-	-	-	-	-	-	-	-	-	-	-	-	-	-	-	-	-	-	-	-	-	-	-	-	-	-	-	-	-	-
400	0.0121	0.0351	0.0551	0.3735	0.2164	0.5636	0.54	1	0.0384	0.2474	0.8328	0.5668	0.5458	0.5178	0.9914	0.3784	0.5	-	-	-	-	-	-	-	-	-	-	-	-	-	-	-	-	-	-	-	-	-	-	-	-	-	-	-	-	-	-
405	0.3013	0.5402	0.3496	0.7526	0.2427	0.8436	0.9842	1	0.3307	0.8241	0.9312	0.9545	0.9312	0.8928	0.9842	0.6738	0.9955	0.9842	-	-	-	-	-	-	-	-	-	-	-	-	-	-	-	-	-	-	-	-	-	-	-	-	-	-	-	-	-
410	0.4789	0.6337	0.4594	0.8569	0.5	0.9878	1	1	0.5167	0.7346	1	0.9201	0.9965	0.8328	1	0.8999	0.8779	0.9312	0.9545	-	-	-	-	-	-	-	-	-	-	-	-	-	-	-	-	-	-	-	-	-	-	-	-	-	-	-	-
415	0.8242	0.2098	0.579	0.0365	0.0337	0.1119	0.0599	0.0226	0.4064	0.2098	0.0876	0.1419	0.0365	0.4789	0.0599	0.0998	0.1119	0.0121	0.1428	0.2098	-	-	-	-	-	-	-	-	-	-	-	-	-	-	-	-	-	-	-	-	-	-	-	-	-	-	-
420	0.5937	1	1	0.5368	0.0571	0.822	0.4789	0.2874	1	0.6422	0.3539	0.5368	0.4933	0.822	0.2156	0.4224	0.7465	0.0944	0.3784	0.4367	0.4789	-	-	-	-	-	-	-	-	-	-	-	-	-	-	-	-	-	-	-	-	-	-	-	-	-	-
425	0.6819	0.2874	0.5167	0.0705	0.0181	0.0779	0.0365	0.0159	0.4701	0.1268	0.0524	0.1268	0.0261	0.2874	0.0365	0.0876	0.0779	0.008	0.077	0.1268	1	0.4463	-	-	-	-	-	-	-	-	-	-	-	-	-	-	-	-	-	-	-	-	-	-	-	-	-
430	0.0667	0.0481	0.0481	0.035	0.1015	0.1015	0.0667	0.0481	0.035	0.0481	0.035	0.0481	0.035	0.0481	0.0667	0.0667	0.1015	0.015	0.0226	0.0481	0.0667	0.0226	0.035	-	-	-	-	-	-	-	-	-	-	-	-	-	-	-	-	-	-	-	-	-	-	-	-
435	0.0337	0.0226	0.0226	0.0181	0.0551	0.0551	0.0337	0.0226	0.0181	0.0226	0.0181	0.0226	0.0181	0.0226	0.0337	0.0337	0.0551	0.008	0.0121	0.0226	0.0337	0.008	0.0181	0.9488	-	-	-	-	-	-	-	-	-	-	-	-	-	-	-	-	-	-	-	-	-	-	-
440	0.0337	0.0226	0.0226	0.0181	0.0551	0.0551	0.0337	0.0226	0.0181	0.0226	0.0181	0.0226	0.0181	0.0226	0.0337	0.0337	0.0551	0.008	0.0121	0.0226	0.0337	0.008	0.0181	1	0.822	-	-	-	-	-	-	-	-	-	-	-	-	-	-	-	-	-	-	-	-	-	-
445	0.0599	0.0226	0.0226	0.0181	0.0551	0.0551	0.0337	0.0226	0.0284	0.0226	0.0181	0.0226	0.0181	0.039	0.0337	0.0337	0.0551	0.008	0.0121	0.0226	0.0599	0.0223	0.0485	0.9488	0.1918	0.822	-	-	-	-	-	-	-	-	-	-	-	-	-	-	-	-	-	-	-	-	-
450	0.0939	0.015	0.0226	0.008	0.0226	0.0226	0.015	0.0112	0.0326	0.0226	0.0113	0.015	0.008	0.0337	0.015	0.015	0.039	0.004	0.0101	0.0226	0.0939	0.0204	0.0658	0.5345	0.1166	0.1166	0.6275	-	-	-	-	-	-	-	-	-	-	-	-	-	-	-	-	-	-	-	-
455	0.0184	0.0078	0.0078	0.0071	0.015	0.015	0.0098	0.0078	0.0084	0.0078	0.0071	0.0078	0.0071	0.0078	0.0098	0.0098	0.015	0.0028	0.004	0.0078	0.0184	0.0046	0.0112	0.9914	0.9133	0.822	0.2496	0.2329	-	-	-	-	-	-	-	-	-	-	-	-	-	-	-	-	-	-	-
460	0.0226	0.0112	0.0112	0.008	0.0226	0.0226	0.015	0.0112	0.0226	0.0112	0.008	0.0112	0.008	0.0112	0.015	0.015	0.0226	0.004	0.0074	0.0112	0.058	0.008	0.0226	0.6917	0.5	0.6275	0.9878	0.6337	0.8008	-	-	-	-	-	-	-	-	-	-	-	-	-	-	-	-	-	-
465	0.0239	0.008	0.008	0.0078	0.0181	0.0181	0.0113	0.008	0.015	0.008	0.0078	0.008	0.0078	0.0113	0.0113	0.0113	0.0181	0.004	0.0055	0.008	0.0365	0.008	0.0205	0.5365	0.3578	0.5636	0.9914	0.6819	0.4254	0.8569	-	-	-	-	-	-	-	-	-	-	-	-	-	-	-	-	-
470	0.0337	0.015	0.015	0.0113	0.0337	0.0337	0.0223	0.015	0.0168	0.015	0.0113	0.015	0.0113	0.015	0.0223	0.0223	0.0337	0.0066	0.008	0.015	0.0337	0.0086	0.0168	0.7178	0.4297	0.5636	0.8569	0.579	0.8569	0.9914	0.8779	-	-	-	-	-	-	-	-	-	-	-	-	-	-	-	-
475	0.0223	0.015	0.015	0.0113	0.0337	0.0337	0.0223	0.015	0.0113	0.015	0.0113	0.015	0.0113	0.015	0.0223	0.0223	0.0337	0.0066	0.008	0.015	0.0223	0.0071	0.0113	0.8999	0.9842	0.6986	0.3013	0.0939	0.9312	0.4789	0.3183	0.573	-	-	-	-	-	-	-	-	-	-	-	-	-	-	-
480	0.0599	0.0226	0.0226	0.0181	0.0551	0.0551	0.0337	0.0226	0.0284	0.0226	0.0181	0.0226	0.0181	0.0226	0.0337	0.0337	0.0551	0.008	0.0121	0.0226	0.0599	0.0223	0.0485	0.5516	0.4935	0.4935	1	0.8779	0.6149	1	0.9914	0.9842	0.5636	-	-	-	-	-	-	-	-	-	-	-	-	-	-
485	0.0226	0.0112	0.0112	0.008	0.0226	0.0226	0.015	0.0112	0.0159	0.0112	0.008	0.0112	0.008	0.0112	0.015	0.015	0.0226	0.004	0.0074	0.0112	0.0361	0.0078	0.0159	0.8463	0.5	0.7531	0.7531	0.4594	0.4945	0.9201	0.7711	0.9914	0.3784	0.8779	-	-	-	-	-	-	-	-	-	-	-	-	-
490	0.0361	0.0112	0.0112	0.008	0.0226	0.0226	0.015	0.0112	0.0226	0.0112	0.008	0.0112	0.008	0.0112	0.015	0.015	0.0226	0.004	0.0074	0.0112	0.058	0.008	0.0226	0.6917	0.5	0.8779	0.8779	0.6337	0.8008	0.9945	0.9312	0.9914	0.4789	1	0.9945	-	-	-	-	-	-	-	-	-	-	-	-
495	0.015	0.0112	0.0112	0.008	0.0226	0.0226	0.015	0.0112	0.008	0.0112	0.008	0.0112	0.008	0.0112	0.015	0.015	0.0226	0.004	0.0074	0.0112	0.015	0.0046	0.008	0.9842	0.9878	0.9878	0.2766	0.1598	0.9457	0.6337	0.363	0.4789	0.8999	0.5	0.6337	0.5459	-	-	-	-	-	-	-	-	-	-	-
500	0.0337	0.015	0.015	0.0113	0.0337	0.0337	0.0223	0.015	0.0239	0.015	0.0113	0.015	0.0113	0.015	0.0223	0.0223	0.0337	0.0066	0.008	0.015	0.0599	0.0086	0.0168	1	1	1	0.5636	0.3784	0.7671	0.579	0.5806	0.6917	1	0.8569	0.6819	0.579	0.8999	-	-	-	-	-	-	-	-	-	-
505	0.0113	0.008	0.008	0.0078	0.0181	0.0181	0.0113	0.008	0.0078	0.008	0.0078	0.008	0.0078	0.008	0.0113	0.0113	0.0181	0.004	0.0055	0.008	0.0113	0.004	0.0078	0.8051	0.9914	0.3578	0.1268	0.0326	0.8956	0.1733	0.0954	0.2432	0.7816	0.1848	0.2261	0.2261	0.595	0.8779	-	-	-	-	-	-	-	-	-
510	0.015	0.0112	0.0112	0.008	0.0226	0.0226	0.015	0.0112	0.008	0.0112	0.008	0.0112	0.008	0.0112	0.015	0.015	0.0226	0.004	0.0074	0.0112	0.015	0.0046	0.008	0.8463	1	0.6275	0.2766	0.0759	0.7187	0.1598	0.2261	0.2848	0.8999	0.3914	0.219	0.2874	0.6337	0.8008	0.7711	-	-	-	-	-	-	-	-
515	0.058	0.0113	0.0226	0.0078	0.0181	0.0181	0.0168	0.008	0.0205	0.0159	0.008	0.0159	0.008	0.0326	0.0113	0.0168	0.0284	0.0046	0.0112	0.0226	0.0876	0.015	0.0705	1	0.4671	1	0.9914	0.595	0.2474	1	0.9842	1	0.5806	0.8999	1	0.8569	0.5167	0.5806	0.2136	0.2261	-	-	-	-	-	-	-
520	0.015	0.0074	0.008	0.0055	0.0121	0.0121	0.008	0.0074	0.008	0.0074	0.0055	0.0074	0.0055	0.008	0.008	0.008	0.0121	0.0023	0.004	0.0074	0.0205	0.004	0.0083	1	0.9955	0.7506	0.4798	0.2372	0.8694	0.5402	0.3856	0.5153	0.9047	0.7506	0.4789	0.4789	0.8241	1	0.8779	1	0.4463	-	-	-	-	-	-
525	0.0337	0.0226	0.0226	0.0181	0.0551	0.0551	0.0337	0.0226	0.0181	0.0226	0.0181	0.0226	0.0181	0.0226	0.0337	0.0337	0.0551	0.008	0.0121	0.0226	0.0337	0.008	0.0181	0.5516	0.1918	0.1015	0.0551	0.039	0.3355	0.0706	0.0485	0.1119	0.1876	0.1015	0.0706	0.0706	0.1166	0.5636	0.2648	0.1166	0.1268	0.1811	-	-	-	-	-
530	0.0337	0.015	0.015	0.0113	0.0337	0.0337	0.0223	0.015	0.0168	0.015	0.0113	0.015	0.0113	0.015	0.0223	0.0223	0.0337	0.0066	0.008	0.015	0.0337	0.0078	0.0168	1	1	0.9842	0.4297	0.2848	1	0.6819	0.5806	0.6917	1	0.6986	0.8008	0.579	0.8999	1	0.6819	1	0.6819	1	0.3013	-	-	-	-
535	0.0168	0.008	0.008	0.0078	0.0181	0.0181	0.0113	0.008	0.008	0.008	0.0078	0.008	0.0078	0.0113	0.0113	0.0113	0.0181	0.004	0.0055	0.008	0.0168	0.008	0.0113	0.5365	0.2648	0.3578	0.9914	0.7711	0.5486	0.9965	1	1	0.3183	1	0.9312	1	0.4411	0.6819	0.0954	0.1268	0.9842	0.3856	0.0485	0.4935	-	-	-
540	0.0337	0.0226	0.0226	0.0181	0.0551	0.0551	0.0337	0.0226	0.0181	0.0226	0.0181	0.0226	0.0181	0.0226	0.0337	0.0337	0.0551	0.008	0.0121	0.0226	0.0337	0.0113	0.0181	0.9488	0.4935	0.4935	0.9747	0.5	0.822	0.7531	0.7917	0.8569	0.6986	0.6341	1	0.7531	0.6275	1	0.1848	0.6275	0.8999	0.9271	0.1918	1	0.6819	-	-
545	0.0133	0.0078	0.0078	0.0071	0.015	0.015	0.0098	0.0078	0.0078	0.0078	0.0071	0.0078	0.0071	0.0078	0.0098	0.0098	0.015	0.0028	0.004	0.0078	0.0184	0.004	0.0078	1	0.9133	0.9133	0.5178	0.1836	1	0.4945	0.3597	0.6798	1	0.4271	0.6393	0.427	1	1	0.6819	1	0.5486	0.92	0.1848	0.9965	0.4873	0.9133	-
550	0.0112	0.0055	0.0078	0.004	0.0096	0.0096	0.0078	0.0055	0.0069	0.0071	0.0051	0.0071	0.004	0.0078	0.0078	0.0078	0.0096	0.0009	0.004	0.0071	0.0112	0.004	0.008	1	0.6382	0.8779	0.8779	0.338	0.8008	0.6165	0.5785	0.7311	0.53	0.5636	0.8008	0.6805	0.8008	0.9878	0.3309	0.5	0.9914	0.7504	0.0998	0.8694	0.5273	0.8779	0.8008
*Blue shaded cells are significantly different comparisons (p < 0.05).

### Sheet: Table 2
Table 3. Wilcoxon rank sum signficance values comparing dark swimming activity before and after short wavelength light stimulus
	Dark After	Dark Before
Dark Before	0.00012	-
Short Light Stim	1	0.00012
*Blue shaded cells are significantly different comparisons (p < 0.05).

### Sheet: Table 3
Table 2. Wilcoxon rank sum signficance values comparing dark swimming activity before and after longer wavelength light stimulus
	Dark After	Dark Before
Dark Before	0.0017	-
Long light stim	1	0.0017
*Blue shaded cells are significantly different comparisons (p < 0.05).

### Sheet: Table 4
Table 4. Wilcoxon rank sum signficance values for half times to down equilibrium
	450	500	575	600	625
500	0.808	-	-	-	-
575	0.969	1	-	-	-
600	0.049	0.049	0.043	-	-
625	0.049	0.049	0.032	0.049	-
650	0.049	0.049	0.032	0.049	0.278
*Blue shaded cells are significantly different comparisons (p < 0.05).

### Sheet: Table 5
Table 5. Wilcoxon rank sum signficance values comparing initial and final swimming activities at long wavelengths
	575	600	625	650	675	700
600	0.979	-	-	-	-	-
625	0.869	1	-	-	-	-
650	0.212	0.227	0.359	-	-	-
675	0.227	0.246	0.6	1	-	-
700	0.331	0.359	0.359	1	1	-
dark	0.049	0.053	0.227	0.359	0.549	0.246
*Blue shaded cells are significantly different comparisons (p < 0.05).
